# Nitrous oxide modulates cortical activity, wake–sleep oscillations, and produces antidepressant-like effects in mice

**DOI:** 10.1101/2025.02.13.638096

**Authors:** Samuel Kohtala, Puja K Parekh, Iman Baramaki, Piia Kohtala, Liisa Ilkka, Hanna Antila, Francis S. Lee, Conor Liston

**Affiliations:** Department of Psychiatry, Weill Cornell Medicine, New York, NY, USA; Drug Research Program, Division of Pharmacology and Pharmacotherapy, Faculty of Pharmacy, University of Helsinki, Finland; Neuroscience Center and SleepWell Research Program, Faculty of Medicine, University of Helsinki, Finland

**Keywords:** rapid-acting antidepressant, nitrous oxide, N2O, calcium imaging, EEG, sleep, chronic corticosterone

## Abstract

Emerging evidence suggests that nitrous oxide (N_2_O), a gaseous NMDA receptor antagonist and dissociative anesthetic, exerts rapid antidepressant effects akin to subanesthetic ketamine. However, its cellular, molecular, and behavioral effects remain poorly understood. Using in vivo two-photon imaging through cortical microprisms, we demonstrate that 50% N_2_O/O_2_ rapidly increases neuronal calcium activity in the mouse medial prefrontal cortex (mPFC). This was corroborated by elevated c-Fos expression at both protein and mRNA levels in mPFC lysates. Cortical EEG recordings revealed that N_2_O increased subsequent wake-associated gamma oscillations and enhanced slow-wave activity during sleep, suggestive of cortical activation and synaptic potentiation. In a chronic corticosterone stress model, N_2_O elicited antidepressant-like behavioral effects in several, though not all, domains. Together, these findings indicate that a single treatment with N_2_O rapidly enhances cortical activity, modulates sleep and wake EEG oscillations, and produces antidepressant-like effects, paralleling key actions associated with subanesthetic ketamine.
