## Supplementary Table 1 for "Nitrous oxide modulates cortical activity, wake–sleep oscillations, and produces antidepressant-like effects in mice"

### Sheet: Figure 1
Figure 1. Effects of N2O on mPFC calcium dynamics.
C	Repeated measures ANOVA summary
	Assume sphericity?	Yes
	F	15.66
	P value	0.0017
	P value summary	**
	Statistically significant (P < 0.05)?	Yes
	R squared	0.7966
	ANOVA table	SS	DF	MS	F (DFn, DFd)	P value
	Treatment (between columns)	62537	2	31269	F (2, 8) = 15,66	P=0,0017
	Individual (between rows)	6717	4	1679	F (4, 8) = 0,8411	P=0,5364
	Residual (random)	15971	8	1996
	Total	85225	14
	Šídák's multiple comparisons test	Mean Diff,	95,00% CI of diff,	Below threshold?	Summary	Adjusted P Value
	Baseline vs. N2O	-122.3	-207,2 to -37,35	Yes	**	0.0076	A-B
	Baseline vs. Recovery	25.77	-59,14 to 110,7	No	ns	0.7713	A-C
	N2O vs. Recovery	148	63,12 to 232,9	Yes	**	0.0024	B-C

### Sheet: Figure 2
Figure 2. Effects of sham and N2O treatment on molecular markers of neuronal activation in the medial prefrontal cortex after 1 h treatment.
A	Unpaired t test
	P value	0.0126
	P value summary	*
	Significantly different (P < 0.05)?	Yes
	One- or two-tailed P value?	Two-tailed
	t, df	t=2,931, df=12
	How big is the difference?
	Mean of column A	100
	Mean of column B	208.5
	Difference between means (B - A) ± SEM	108,5 ± 37,01
	95% confidence interval	27,86 to 189,1
	R squared (eta squared)	0.4173
	F test to compare variances
	F, DFn, Dfd	4,449, 6, 6
	P value	0.0921
	P value summary	ns
	Significantly different (P < 0.05)?	No
B	Cfos
	Unpaired t test
	P value	0.0057
	P value summary	**
	Significantly different (P < 0.05)?	Yes
	One- or two-tailed P value?	Two-tailed
	t, df	t=3,360, df=12
	How big is the difference?
	Mean of column A	1
	Mean of column B	1.554
	Difference between means (B - A) ± SEM	0,5544 ± 0,1650
	95% confidence interval	0,1949 to 0,9140
	R squared (eta squared)	0.4847
	F test to compare variances
	F, DFn, Dfd	1,006, 6, 6
	P value	0.9948
	P value summary	ns
	Significantly different (P < 0.05)?	No
	Arc
	Unpaired t test
	P value	0.0839
	P value summary	ns
	Significantly different (P < 0.05)?	No
	One- or two-tailed P value?	Two-tailed
	t, df	t=1,885, df=12
	How big is the difference?
	Mean of column A	1
	Mean of column B	1.317
	Difference between means (B - A) ± SEM	0,3175 ± 0,1684
	95% confidence interval	-0,04946 to 0,6844
	R squared (eta squared)	0.2285
	F test to compare variances
	F, DFn, Dfd	1,483, 6, 6
	P value	0.6442
	P value summary	ns
	Significantly different (P < 0.05)?	No

### Sheet: Figure 3
Figure 3. EEG recordings during and after 1h 50% N2O/O2 exposure
C	Wake frontal							Wake parietal
Paired ttest								Paired ttest
stats for delta								stats for delta
T dof alternative p-val CI95% cohen-d BF10 power								T dof alternative p-val CI95% cohen-d BF10 power
------ ----- ------------- ------- --------------- --------- ------ -------								----- ----- ------------- ------- --------------- --------- ------ -------
-0.309 5 two-sided 0.770 [ 80.84 115.05] 0.126 0.388 0.057								0.277 5 two-sided 0.793 [ 89.75 112.73] 0.113 0.385 0.056
stats for theta								stats for theta
T dof alternative p-val CI95% cohen-d BF10 power								T dof alternative p-val CI95% cohen-d BF10 power
----- ----- ------------- ------- --------------- --------- ------ -------								----- ----- ------------- ------- --------------- --------- ------ -------
1.291 5 two-sided 0.253 [ 88.71 134.09] 0.527 0.680 0.184								4.101 5 two-sided 0.009 [106.98 130.44] 1.674 7.259 0.901
stats for sigma								stats for sigma
T dof alternative p-val CI95% cohen-d BF10 power								T dof alternative p-val CI95% cohen-d BF10 power
------ ----- ------------- ------- ------------- --------- ------ -------								------ ----- ------------- ------- --------------- --------- ------ -------
-2.895 5 two-sided 0.034 [79.47 98.78] 1.182 2.772 0.642								-2.114 5 two-sided 0.088 [ 78.77 102.07] 0.863 1.388 0.402
stats for beta								stats for beta
T dof alternative p-val CI95% cohen-d BF10 power								T dof alternative p-val CI95% cohen-d BF10 power
------ ----- ------------- ------- ------------- --------- ------ -------								------ ----- ------------- ------- ------------- --------- ------ -------
-4.780 5 two-sided 0.005 [80.13 94.03] 1.951 11.710 0.964								-5.317 5 two-sided 0.003 [75.56 91.49] 2.171 16.587 0.986
stats for low gamma								stats for low gamma
T dof alternative p-val CI95% cohen-d BF10 power								T dof alternative p-val CI95% cohen-d BF10 power
------ ----- ------------- ------- --------------- --------- ------ -------								------ ----- ------------- ------- ------------- --------- ------ -------
-1.802 5 two-sided 0.131 [ 78.35 103.81] 0.736 1.050 0.311								-4.953 5 two-sided 0.004 [81.05 94. ] 2.022 13.138 0.973
stats for high gamma								stats for high gamma
T dof alternative p-val CI95% cohen-d BF10 power								T dof alternative p-val CI95% cohen-d BF10 power
----- ----- ------------- ------- --------------- --------- ------ -------								------ ----- ------------- ------- --------------- --------- ------ -------
0.456 5 two-sided 0.668 [ 79.4 129.48] 0.186 0.407 0.066								-0.081 5 two-sided 0.939 [ 76.06 122.48] 0.033 0.374 0.051
E	After treatment
Paired ttest
Stats for Wake Perc								Stats for NREM Perc
T dof alternative p-val CI95% cohen-d BF10 power								T dof alternative p-val CI95% cohen-d BF10 power
------ ----- ------------- ------- --------------- --------- ------ -------								----- ----- ------------- ------- ------------- --------- ------ -------
-1.778 5 two-sided 0.136 [-12.05 2.2 ] 0.510 1.028 0.175								1.029 5 two-sided 0.351 [-4.05 9.47] 0.372 0.558 0.116
Stats for REM Perc								Stats for spindle number
T dof alternative p-val CI95% cohen-d BF10 power								T dof alternative p-val CI95% cohen-d BF10 power
----- ----- ------------- ------- ----------- --------- ------ -------								----- ----- ------------- ------- ------------- --------- ------ -------
2.959 5 two-sided 0.032 [0.3 4.21] 0.712 2.927 0.295								2.193 5 two-sided 0.080 [-0.09 1.09] 1.104 1.491 0.585
F	After treatment							After treatment
	Wake frontal							Wake parietal
paired ttest								paired ttest
stats for delta								stats for delta
T dof alternative p-val CI95% cohen-d BF10 power								T dof alternative p-val CI95% cohen-d BF10 power
----- ----- ------------- ------- --------------- --------- ------ -------								------ ----- ------------- ------- --------------- --------- ------ -------
1.229 5 two-sided 0.274 [ 91.44 124.24] 0.502 0.647 0.172								-1.865 5 two-sided 0.121 [ 86.14 102.2 ] 0.761 1.111 0.329
stats for theta								stats for theta
T dof alternative p-val CI95% cohen-d BF10 power								T dof alternative p-val CI95% cohen-d BF10 power
----- ----- ------------- ------- --------------- --------- ------ -------								----- ----- ------------- ------- ------------- --------- ------ -------
1.496 5 two-sided 0.195 [ 93.29 125.41] 0.611 0.805 0.231								0.251 5 two-sided 0.812 [ 87.5 115.2] 0.102 0.383 0.055
stats for sigma								stats for sigma
T dof alternative p-val CI95% cohen-d BF10 power								T dof alternative p-val CI95% cohen-d BF10 power
------ ----- ------------- ------- --------------- --------- ------ -------								------ ----- ------------- ------- --------------- --------- ------ -------
-0.061 5 two-sided 0.954 [ 81.25 117.88] 0.025 0.374 0.050								-1.709 5 two-sided 0.148 [ 75.37 104.96] 0.698 0.968 0.285
stats for beta								stats for beta
T dof alternative p-val CI95% cohen-d BF10 power								T dof alternative p-val CI95% cohen-d BF10 power
----- ----- ------------- ------- --------------- --------- ------ -------								------ ----- ------------- ------- --------------- --------- ------ -------
0.294 5 two-sided 0.781 [ 88.36 114.65] 0.120 0.387 0.057								-0.764 5 two-sided 0.479 [ 87.7 106.66] 0.312 0.471 0.096
stats for low gamma								stats for low gamma
T dof alternative p-val CI95% cohen-d BF10 power								T dof alternative p-val CI95% cohen-d BF10 power
----- ----- ------------- ------- --------------- --------- ------ -------								----- ----- ------------- ------- --------------- --------- ------ -------
4.733 5 two-sided 0.005 [106.95 123.46] 1.932 11.342 0.961								1.860 5 two-sided 0.122 [ 97.24 117.21] 0.759 1.106 0.327
stats for high gamma								stats for high gamma
T dof alternative p-val CI95% cohen-d BF10 power								T dof alternative p-val CI95% cohen-d BF10 power
----- ----- ------------- ------- --------------- --------- ------ -------								----- ----- ------------- ------- --------------- --------- ------ -------
3.341 5 two-sided 0.021 [104.83 137.03] 1.364 4.026 0.761								4.020 5 two-sided 0.010 [105. 122.76] 1.641 6.836 0.890
G	After treatment							After treatment
	NREM frontal							NREM parietal
Paired ttest								Paired ttest
stats for delta								stats for delta
T dof alternative p-val CI95% cohen-d BF10 power								T dof alternative p-val CI95% cohen-d BF10 power
----- ----- ------------- ------- --------------- --------- ------ -------								----- ----- ------------- ------- --------------- --------- ------ -------
3.017 5 two-sided 0.030 [104.37 154.77] 1.232 3.074 0.677								2.522 5 two-sided 0.053 [ 99.63 138.53] 1.030 2.001 0.530
stats for theta								stats for theta
T dof alternative p-val CI95% cohen-d BF10 power								T dof alternative p-val CI95% cohen-d BF10 power
----- ----- ------------- ------- --------------- --------- ------ -------								------ ----- ------------- ------- --------------- --------- ------ -------
3.357 5 two-sided 0.020 [101.9 114.35] 1.371 4.079 0.765								-1.131 5 two-sided 0.310 [ 93.91 102.37] 0.462 0.601 0.153
stats for sigma								stats for sigma
T dof alternative p-val CI95% cohen-d BF10 power								T dof alternative p-val CI95% cohen-d BF10 power
------ ----- ------------- ------- --------------- --------- ------ -------								------ ----- ------------- ------- --------------- --------- ------ -------
-0.776 5 two-sided 0.473 [ 90.33 105.19] 0.317 0.474 0.098								-2.054 5 two-sided 0.095 [ 87.89 101.35] 0.839 1.316 0.384
stats for beta								stats for beta
T dof alternative p-val CI95% cohen-d BF10 power								T dof alternative p-val CI95% cohen-d BF10 power
------ ----- ------------- ------- --------------- --------- ------ -------								------ ----- ------------- ------- --------------- --------- ------ -------
-0.811 5 two-sided 0.454 [ 92.61 103.85] 0.331 0.484 0.102								-2.368 5 two-sided 0.064 [ 90.96 100.37] 0.967 1.745 0.481
stats for low gamma								stats for low gamma
T dof alternative p-val CI95% cohen-d BF10 power								T dof alternative p-val CI95% cohen-d BF10 power
------ ----- ------------- ------- --------------- --------- ------ -------								------ ----- ------------- ------- ------------- --------- ------ -------
-2.102 5 two-sided 0.090 [ 90.93 100.91] 0.858 1.374 0.399								-2.751 5 two-sided 0.040 [88.87 99.62] 1.123 2.447 0.600
stats for high gamma								stats for high gamma
T dof alternative p-val CI95% cohen-d BF10 power								T dof alternative p-val CI95% cohen-d BF10 power
------ ----- ------------- ------- --------------- --------- ------ -------								------ ----- ------------- ------- --------------- --------- ------ -------
-0.201 5 two-sided 0.849 [ 86.11 111.88] 0.082 0.380 0.053								-1.360 5 two-sided 0.232 [ 92.48 102.31] 0.555 0.719 0.199

### Sheet: Figure 4
Figure 4: Behavioral and molecular effects of N2O treatment in the chronic corticosterone model.
A	ANOVA summary
	F	10.52
	P value	0.0005
	P value summary	***
	Significant diff. among means (P < 0.05)?	Yes
	R squared	0.4673
	Brown-Forsythe test
	F (DFn, DFd)	1,490 (2, 24)
	P value	0.2456
	P value summary	ns
	Are SDs significantly different (P < 0.05)?	No
	Bartlett's test
	Bartlett's statistic (corrected)	4.339
	P value	0.1142
	P value summary	ns
	Are SDs significantly different (P < 0.05)?	No
	ANOVA table	SS	DF	MS	F (DFn, DFd)	P value
	Treatment (between columns)	12932454	2	6466227	F (2, 24) = 10,52	P=0,0005
	Residual (within columns)	14745202	24	614383
	Total	27677656	26
	Tukey's multiple comparisons test	Mean Diff,	95,00% CI of diff,	Below threshold?	Summary	Adjusted P Value
	CTRL vs. CORT	1745	793,8 to 2696	Yes	***	0.0003
	CTRL vs. N2O	744.2	-155,2 to 1644	No	ns	0.1183
	CORT vs. N2O	-1001	-1929 to -72,24	Yes	*	0.0329
B	ANOVA summary
	F	3.689
	P value	0.0424
	P value summary	*
	Significant diff. among means (P < 0.05)?	Yes
	R squared	0.26
	Brown-Forsythe test
	F (DFn, DFd)	1,629 (2, 21)
	P value	0.2199
	P value summary	ns
	Are SDs significantly different (P < 0.05)?	No
	Bartlett's test
	Bartlett's statistic (corrected)	4.963
	P value	0.0836
	P value summary	ns
	Are SDs significantly different (P < 0.05)?	No
	ANOVA table	SS	DF	MS	F (DFn, DFd)	P value
	Treatment (between columns)	9081	2	4541	F (2, 21) = 3,689	P=0,0424
	Residual (within columns)	25850	21	1231
	Total	34931	23
	Tukey's multiple comparisons test	Mean Diff,	95,00% CI of diff,	Below threshold?	Summary	Adjusted P Value
	CTRL vs. CORT	-45.5	-89,72 to -1,283	Yes	*	0.043
	CTRL vs. N2O	-35	-79,22 to 9,217	No	ns	0.1381
	CORT vs. N2O	10.5	-33,72 to 54,72	No	ns	0.8224
C	ANOVA summary
	F	5.968
	P value	0.0089
	P value summary	**
	Significant diff. among means (P < 0.05)?	Yes
	R squared	0.3624
	Brown-Forsythe test
	F (DFn, DFd)	0,1124 (2, 21)
	P value	0.8942
	P value summary	ns
	Are SDs significantly different (P < 0.05)?	No
	Bartlett's test
	Bartlett's statistic (corrected)	0.5235
	P value	0.7697
	P value summary	ns
	Are SDs significantly different (P < 0.05)?	No
	ANOVA table	SS	DF	MS	F (DFn, DFd)	P value
	Treatment (between columns)	1837	2	918.6	F (2, 21) = 5,968	P=0,0089
	Residual (within columns)	3233	21	153.9
	Total	5070	23
	Tukey's multiple comparisons test	Mean Diff,	95,00% CI of diff,	Below threshold?	Summary	Adjusted P Value
	CTRL vs. CORT	19.89	4,254 to 35,53	Yes	*	0.0113
	CTRL vs. N2O	3.034	-12,60 to 18,67	No	ns	0.8772
	CORT vs. N2O	-16.86	-32,49 to -1,220	Yes	*	0.0331
D	Kruskal-Wallis test
	P value	<0,0001
	Exact or approximate P value?	Approximate
	P value summary	****
	Do the medians vary signif. (P < 0.05)?	Yes
	Number of groups	3
	Kruskal-Wallis statistic	18.55
	Dunn's multiple comparisons test	Mean rank diff,	Significant?	Summary	Adjusted P Value
	CTRL vs. CORT	-14.88	Yes	****	<0,0001	A-B
	CTRL vs. N2O	-9.125	Yes	*	0.0264	A-C
	CORT vs. N2O	5.75	No	ns	0.2963	B-C
E	ANOVA summary
	F	5.327
	P value	0.0179
	P value summary	*
	Significant diff. among means (P < 0.05)?	Yes
	R squared	0.4153
	Brown-Forsythe test
	F (DFn, DFd)	3,085 (2, 15)
	P value	0.0755
	P value summary	ns
	Are SDs significantly different (P < 0.05)?	No
	Bartlett's test
	Bartlett's statistic (corrected)	4.035
	P value	0.133
	P value summary	ns
	Are SDs significantly different (P < 0.05)?	No
	ANOVA table	SS	DF	MS	F (DFn, DFd)	P value
	Treatment (between columns)	1010	2	505.1	F (2, 15) = 5,327	P=0,0179
	Residual (within columns)	1422	15	94.81
	Total	2432	17
	Tukey's multiple comparisons test	Mean Diff,	95,00% CI of diff,	Below threshold?	Summary	Adjusted P Value
	CTRL vs. CORT	-18.33	-32,94 to -3,731	Yes	*	0.0137
	CTRL vs. N2O	-8.5	-23,10 to 6,102	No	ns	0.3134
	CORT vs. N2O	9.833	-4,769 to 24,44	No	ns	0.2201
F	ANOVA summary
	F	2.229
	P value	0.142
	P value summary	ns
	Significant diff. among means (P < 0.05)?	No
	R squared	0.2291
	Brown-Forsythe test
	F (DFn, DFd)	1,467 (2, 15)
	P value	0.2619
	P value summary	ns
	Are SDs significantly different (P < 0.05)?	No
	Bartlett's test
	Bartlett's statistic (corrected)	5.466
	P value	0.065
	P value summary	ns
	Are SDs significantly different (P < 0.05)?	No
	ANOVA table	SS	DF	MS	F (DFn, DFd)	P value
	Treatment (between columns)	80.11	2	40.06	F (2, 15) = 2,229	P=0,1420
	Residual (within columns)	269.5	15	17.97
	Total	349.6	17
	Tukey's multiple comparisons test	Mean Diff,	95,00% CI of diff,	Below threshold?	Summary	Adjusted P Value
	CTRL vs. CORT	-4	-10,36 to 2,357	No	ns	0.2622
	CTRL vs. N2O	-4.833	-11,19 to 1,523	No	ns	0.1527
	CORT vs. N2O	-0.8333	-7,190 to 5,523	No	ns	0.9383
G	Brown-Forsythe ANOVA test
	F* (DFn, DFd)	1,319 (2,000, 15,10)
	P value	0.2964
	P value summary	ns
	Significant diff. among means (P < 0.05)?	No
	Welch's ANOVA test
	W (DFn, DFd)	2,188 (2,000, 11,13)
	P value	0.158
	P value summary	ns
	Significant diff. among means (P < 0.05)?	No
H	Arc
	ANOVA summary
	F	0.8044
	P value	0.4607
	P value summary	ns
	Significant diff. among means (P < 0.05)?	No
	R squared	0.07116
	Brown-Forsythe test
	F (DFn, DFd)	0,2818 (2, 21)
	P value	0.7572
	P value summary	ns
	Are SDs significantly different (P < 0.05)?	No
	Bartlett's test
	Bartlett's statistic (corrected)	0.5226
	P value	0.7701
	P value summary	ns
	Are SDs significantly different (P < 0.05)?	No
	ANOVA table	SS	DF	MS	F (DFn, DFd)	P value
	Treatment (between columns)	0.3879	2	0.194	F (2, 21) = 0,8044	P=0,4607
	Residual (within columns)	5.064	21	0.2411
	Total	5.452	23
	Cfos
	ANOVA summary
	F	1.154
	P value	0.3347
	P value summary	ns
	Significant diff. among means (P < 0.05)?	No
	R squared	0.099
	Brown-Forsythe test
	F (DFn, DFd)	0,3635 (2, 21)
	P value	0.6995
	P value summary	ns
	Are SDs significantly different (P < 0.05)?	No
	Bartlett's test
	Bartlett's statistic (corrected)	0.05106
	P value	0.9748
	P value summary	ns
	Are SDs significantly different (P < 0.05)?	No
	ANOVA table	SS	DF	MS	F (DFn, DFd)	P value
	Treatment (between columns)	0.4022	2	0.2011	F (2, 21) = 1,154	P=0,3347
	Residual (within columns)	3.661	21	0.1743
	Total	4.063	23
	Grin1a
	ANOVA summary
	F	6.73
	P value	0.0055
	P value summary	**
	Significant diff. among means (P < 0.05)?	Yes
	R squared	0.3906
	Brown-Forsythe test
	F (DFn, DFd)	0,2486 (2, 21)
	P value	0.7822
	P value summary	ns
	Are SDs significantly different (P < 0.05)?	No
	Bartlett's test
	Bartlett's statistic (corrected)	0.1382
	P value	0.9332
	P value summary	ns
	Are SDs significantly different (P < 0.05)?	No
	ANOVA table	SS	DF	MS	F (DFn, DFd)	P value
	Treatment (between columns)	0.1167	2	0.05837	F (2, 21) = 6,730	P=0,0055
	Residual (within columns)	0.1821	21	0.008673
	Total	0.2989	23
	Tukey's multiple comparisons test	Mean Diff,	95,00% CI of diff,	Below threshold?	Summary	Adjusted P Value
	CTRL vs. CORT	0.1688	0,05145 to 0,2862	Yes	**	0.0043
	CTRL vs. N2O	0.1071	-0,01028 to 0,2245	No	ns	0.0779
	CORT vs. N2O	-0.06173	-0,1791 to 0,05564	No	ns	0.3971
	Grm2
	Brown-Forsythe ANOVA test
	F* (DFn, DFd)	3,324 (2,000, 13,17)
	P value	0.0678
	P value summary	ns
	Significant diff. among means (P < 0.05)?	No
	Welch's ANOVA test
	W (DFn, DFd)	6,196 (2,000, 11,15)
	P value	0.0155
	P value summary	*
	Significant diff. among means (P < 0.05)?	Yes
	Dunnett's T3 multiple comparisons test	Mean Diff,	95,00% CI of diff,	Below threshold?	Summary	Adjusted P Value
	CTRL vs. CORT	0.2605	0,05094 to 0,4701	Yes	*	0.0178
	CTRL vs. N2O	0.03396	-0,2964 to 0,3643	No	ns	0.9577

### Sheet: Figure S1
Figure S1. Neuronal mPFC calcium imaging during sham treatments.
A	Repeated measures ANOVA summary
	Assume sphericity?	No
	F	0.4266
	P value	0.5679
	P value summary	ns
	Statistically significant (P < 0.05)?	No
	Geisser-Greenhouse's epsilon	0.56
	R squared	0.09637
B	Repeated measures ANOVA summary
	Assume sphericity?	No
	F	5.861
	P value	0.0672
	P value summary	ns
	Statistically significant (P < 0.05)?	No
	Geisser-Greenhouse's epsilon	0.539
	R squared	0.5944

### Sheet: Figure S3
Figure S3. Behavioral effects of N2O treatment in the chronic corticosterone (CORT) model.
A	ANOVA summary
	F	24.39
	P value	<0,0001
	P value summary	****
	Significant diff. among means (P < 0.05)?	Yes
	R squared	0.6702
	Brown-Forsythe test
	F (DFn, DFd)	0,7445 (2, 24)
	P value	0.4856
	P value summary	ns
	Are SDs significantly different (P < 0.05)?	No
	Bartlett's test
	Bartlett's statistic (corrected)	2.503
	P value	0.2861
	P value summary	ns
	Are SDs significantly different (P < 0.05)?	No
	ANOVA table	SS	DF	MS	F (DFn, DFd)	P value
	Treatment (between columns)	7074	2	3537	F (2, 24) = 24,39	P<0,0001
	Residual (within columns)	3481	24	145
	Total	10555	26
	Tukey's multiple comparisons test	Mean Diff,	95,00% CI of diff,	Below threshold?	Summary	Adjusted P Value
	CTRL vs. CORT	36.65	22,04 to 51,27	Yes	****	<0,0001
	CTRL vs. N2O	32.08	18,26 to 45,90	Yes	****	<0,0001
	CORT vs. N2O	-4.575	-18,84 to 9,690	No	ns	0.7061
B	Kruskal-Wallis test
	P value	0.0004
	Exact or approximate P value?	Approximate
	P value summary	***
	Do the medians vary signif. (P < 0.05)?	Yes
	Number of groups	3
	Kruskal-Wallis statistic	15.73
	Dunn's multiple comparisons test	Mean rank diff,	Significant?	Summary	Adjusted P Value
	CTRL vs. CORT	-11.31	Yes	**	0.0038
	CTRL vs. N2O	-12.69	Yes	***	0.0009
	CORT vs. N2O	-1.375	No	ns	>0,9999
C	Brown-Forsythe ANOVA test
	F* (DFn, DFd)	4,406 (2,000, 12,34)
	P value	0.036
	P value summary	*
	Significant diff. among means (P < 0.05)?	Yes
	Welch's ANOVA test
	W (DFn, DFd)	7,811 (2,000, 8,757)
	P value	0.0113
	P value summary	*
	Significant diff. among means (P < 0.05)?	Yes
	Dunnett's T3 multiple comparisons test	Mean Diff,	95,00% CI of diff,	Below threshold?	Summary	Adjusted P Value
	CTRL vs. CORT	21.18	-6,705 to 49,07	No	ns	0.1387
	CTRL vs. N2O	27.72	3,438 to 52,00	Yes	*	0.0279
	CORT vs. N2O	6.534	-25,91 to 38,98	No	ns	0.924

### Sheet: Figure S4
Figure S4. mRNA and protein changes in mPFC samples collected from chronic corticosterone (CORT) experiments 72 h after treatment.
A	Gphn
	ANOVA summary
	F	1.971
	P value	0.1643
	P value summary	ns
	Significant diff. among means (P < 0.05)?	No
	R squared	0.158
	Brown-Forsythe test
	F (DFn, DFd)	0,3330 (2, 21)
	P value	0.7205
	P value summary	ns
	Are SDs significantly different (P < 0.05)?	No
	Bartlett's test
	Bartlett's statistic (corrected)	3.645
	P value	0.1616
	P value summary	ns
	Are SDs significantly different (P < 0.05)?	No
	ANOVA table	SS	DF	MS	F (DFn, DFd)	P value
	Treatment (between columns)	0.05111	2	0.02556	F (2, 21) = 1,971	P=0,1643
	Residual (within columns)	0.2723	21	0.01297
	Total	0.3235	23
	Bdnf
	ANOVA summary
	F	2.233
	P value	0.132
	P value summary	ns
	Significant diff. among means (P < 0.05)?	No
	R squared	0.1754
	Brown-Forsythe test
	F (DFn, DFd)	0,4832 (2, 21)
	P value	0.6235
	P value summary	ns
	Are SDs significantly different (P < 0.05)?	No
	Bartlett's test
	Bartlett's statistic (corrected)	0.7045
	P value	0.7031
	P value summary	ns
	Are SDs significantly different (P < 0.05)?	No
	ANOVA table	SS	DF	MS	F (DFn, DFd)	P value
	Treatment (between columns)	0.1805	2	0.09026	F (2, 21) = 2,233	P=0,1320
	Residual (within columns)	0.8487	21	0.04041
	Total	1.029	23
	Dlg4
	ANOVA summary
	F	0.5934
	P value	0.5615
	P value summary	ns
	Significant diff. among means (P < 0.05)?	No
	R squared	0.05349
	Brown-Forsythe test
	F (DFn, DFd)	1,688 (2, 21)
	P value	0.209
	P value summary	ns
	Are SDs significantly different (P < 0.05)?	No
	Bartlett's test
	Bartlett's statistic (corrected)	2.913
	P value	0.233
	P value summary	ns
	Are SDs significantly different (P < 0.05)?	No
	ANOVA table	SS	DF	MS	F (DFn, DFd)	P value
	Treatment (between columns)	0.02216	2	0.01108	F (2, 21) = 0,5934	P=0,5615
	Residual (within columns)	0.3921	21	0.01867
	Total	0.4143	23
	Gria1
	Brown-Forsythe ANOVA test
	F* (DFn, DFd)	0,6432 (2,000, 12,24)
	P value	0.5425
	P value summary	ns
	Significant diff. among means (P < 0.05)?	No
	Welch's ANOVA test
	W (DFn, DFd)	1,147 (2,000, 12,85)
	P value	0.348
	P value summary	ns
	Significant diff. among means (P < 0.05)?	No
	Grin2a
	ANOVA summary
	F	1.476
	P value	0.2514
	P value summary	ns
	Significant diff. among means (P < 0.05)?	No
	R squared	0.1232
	Brown-Forsythe test
	F (DFn, DFd)	1,003 (2, 21)
	P value	0.3837
	P value summary	ns
	Are SDs significantly different (P < 0.05)?	No
	Bartlett's test
	Bartlett's statistic (corrected)	1.448
	P value	0.4848
	P value summary	ns
	Are SDs significantly different (P < 0.05)?	No
	ANOVA table	SS	DF	MS	F (DFn, DFd)	P value
	Treatment (between columns)	0.04342	2	0.02171	F (2, 21) = 1,476	P=0,2514
	Residual (within columns)	0.309	21	0.01471
	Total	0.3524	23
	Grin2b
	ANOVA summary
	F	0.3158
	P value	0.7326
	P value summary	ns
	Significant diff. among means (P < 0.05)?	No
	R squared	0.0292
	Brown-Forsythe test
	F (DFn, DFd)	0,9023 (2, 21)
	P value	0.4208
	P value summary	ns
	Are SDs significantly different (P < 0.05)?	No
	Bartlett's test
	Bartlett's statistic (corrected)	2.195
	P value	0.3336
	P value summary	ns
	Are SDs significantly different (P < 0.05)?	No
	ANOVA table	SS	DF	MS	F (DFn, DFd)	P value
	Treatment (between columns)	0.01122	2	0.005609	F (2, 21) = 0,3158	P=0,7326
	Residual (within columns)	0.373	21	0.01776
	Total	0.3843	23
	Grm5
	Brown-Forsythe ANOVA test
	F* (DFn, DFd)	0,4430 (2,000, 11,32)
	P value	0.6528
	P value summary	ns
	Significant diff. among means (P < 0.05)?	No
	Welch's ANOVA test
	W (DFn, DFd)	0,6707 (2,000, 12,18)
	P value	0.5292
	P value summary	ns
	Significant diff. among means (P < 0.05)?	No
B	BDNF:B-actin / Synaptosome
	ANOVA summary
	F	0.1437
	P value	0.867
	P value summary	ns
	Significant diff. among means (P < 0.05)?	No
	R squared	0.0135
	Brown-Forsythe test
	F (DFn, DFd)	2,103 (2, 21)
	P value	0.1471
	P value summary	ns
	Are SDs significantly different (P < 0.05)?	No
	Bartlett's test
	Bartlett's statistic (corrected)	4.136
	P value	0.1265
	P value summary	ns
	Are SDs significantly different (P < 0.05)?	No
	ANOVA table	SS	DF	MS	F (DFn, DFd)	P value
	Treatment (between columns)	87.4	2	43.7	F (2, 21) = 0,1437	P=0,8670
	Residual (within columns)	6385	21	304.1
	Total	6473	23
	BDNF:B-actin / Cytosol
	ANOVA summary
	F	0.3773
	P value	0.6902
	P value summary	ns
	Significant diff. among means (P < 0.05)?	No
	R squared	0.03469
	Brown-Forsythe test
	F (DFn, DFd)	0,1877 (2, 21)
	P value	0.8302
	P value summary	ns
	Are SDs significantly different (P < 0.05)?	No
	Bartlett's test
	Bartlett's statistic (corrected)	0.4479
	P value	0.7993
	P value summary	ns
	Are SDs significantly different (P < 0.05)?	No
	ANOVA table	SS	DF	MS	F (DFn, DFd)	P value
	Treatment (between columns)	599.9	2	299.9	F (2, 21) = 0,3773	P=0,6902
	Residual (within columns)	16692	21	794.9
	Total	17292	23

### Sheet: Primer list
Primer list
GPHN	5' - TGG TCC AGG GGA TCG TTT CAT -3'				for
	5' - TTG TAA CCC GCA TCA CTT GTC - 3'				rev
BDNF	5' - TAC ACA GGA AGT GTC TAT CCT TAT G - 3'				rev
	5' - GAA GGC TGC AGG GGC ATA GAC AAA -3'				for
DLG4	5' - TGA GAT CAG TCA TAG CAG CTA CT -3'				for
	5' - CTT CCT CCC CTA GCA GGT CC -3'				rev
GRIA1	5' - GTC CGC CCT GAG AAA TCC AG -3'				for
	5' - CTC GCC CTT GTC GTA CCA C - 3'				rev
GRIN2A	5' - ACG TGA CAG AAC GCG AAC TT - 3'				for
	5' - TCA GTG CGG TTC ATC AAT AAC G - 3'				rev
GRIN2B	5 ' - GCC ATG AAC GAG ACT GAC CC - 3'				for
	5' - GCT TCC TGG TCC GTG TCA TC - 3'				rev
GRM5	5' - CCC AGT ACA AGT CGG AAA TAG -3'				for
	5' - TGT CTG GTT GGG GTT CTC CTT -3'				rev
ARC	5' - AAG TGC CGA GCT GAG ATG C - 3'				for
	5' - CGA CCT GTG CAA CCC TTT C - 3'				rev
CFOS	5' - CGG GTT TCA ACG CCG ACT A - 3'				for
	5' - TTG GCA CTA GAG ACG GAC AGA - 3'				rev
GRIN1	5'- CCC TCC TCC CTC TCA ATA GC - 3'				rev
	5' -
GRM2	5' - GCT CCC ACA GCT ATC ACC G - 3'				for
	5' - TCA TAA CGG GAC TTG TCG CTC - 3'				rev
NTRK2	5' - AGG CTC AGT ACA CCA AAT CCT A -3'				rev
	5' - GTC GGG CTT ATG CCT GCT G - 3'				for
GAPDH	5' - AGG TCG GTG TGA ACG GAT TTG -3'				for
	5' - TGT AGA CCA TGT AGT TGA GGT CA - 3'				rev
